# A pipeline for assessing the quality of images and metadata from crowd-sourced databases

**DOI:** 10.1101/2022.04.29.490112

**Authors:** Jackie Billotte

## Abstract

Crowd-sourced biodiversity databases provide easy access to data and images for ecological education and research. One concern with using publicly sourced databases; however, is the quality of their images, taxonomic descriptions, and geographical metadata. The method presented in this paper attempts to address this concern using a suite of pipelines to evaluate taxonomic consistency, how well geo-tagging fits known distributions, and the image quality of crowd-sourced data acquired from iNaturalist, a crowd-sourced biodiversity database. Additionally, it provides researchers that use these datasets to report a quantifiable assessment of the taxonomic consistency. The pipeline allows users to analyze multiple images from iNaturalist and their associated metadata; to determine the level of taxonomic identification (family, genera, species) for each occurrence; whether the taxonomy label for an image matches accepted nesting of families, genera, and species; and whether geo-tags match the distribution of the taxon described using occurrence data from the Global Biodiversity Infrastructure Facility (GBIF) as a reference. Additionally, image quality is assessed using BRISQUE, an algorithm that allows for image quality evaluation without a reference photo. Entries from the order Araneae (spiders) are used as a case study. Overall, the results suggest that iNaturalist can provide large metadata and image sets for research. Given the inevitability of some low-quality observations, this pipeline provides a valuable resource for researchers and educators to evaluate the quality of iNaturalist and other crowd-sourced data.
