## Supplementary material for "A pipeline for assessing the quality of images and metadata from crowd-sourced databases": iNaturalist Metadata

	Obs_ID	User_ID	User_Login	Family	Genus	Species	taxon_ID	Time_obs	Day_Obs	TimeZone	Sp_Guess	Num_Agree	Num_Disagree	Img_Quality	Img_URL	Lat	Long	Has_Fam_ID	Has_Genus_ID	Has_Sp_ID	Fam_ID_Correct	Gen_ID_Corret	Sp_ID_Correct	captive	Gen_ID_Correct	IMG_QUAL	Avg_Correct
78173	88693	1178	guille	Xenoctenidae	Xenoctenus	NA	421035	NA	3/5/2011	Buenos Aires	Xenoctenus	3	0	needs_id	https://inaturalist-open-data.s3.amazonaws.com/photos/129255/medium.JPG	-32.8941296	-68.88759792	TRUE	TRUE	FALSE	1	NA	1	0	1	FALSE	0.666666666666667
78174	12834971	943776	lgiasson	Xenoctenidae	Xenoctenus	NA	421035	NA	1/21/2013	Brasilia	Xenoctenus	1	0	needs_id	https://inaturalist-open-data.s3.amazonaws.com/photos/18617051/medium.jpeg?1527359262	6.294156552	-77.37924099	TRUE	TRUE	FALSE	1	NA	1	0	1	FALSE	0.666666666666667
78175	13513221	1030401	alexandra124	Xenoctenidae	Xenoctenus	NA	421035	2018-06-17 12:27:13 UTC	6/17/2018	Lima	Xenoctenus	3	1	needs_id	https://static.inaturalist.org/photos/19852989/medium.jpeg?1529240736	-11.4006047	-76.47262786	TRUE	TRUE	FALSE	1	NA	1	0	1	FALSE	0.666666666666667
78176	17278680	808795	cristian-andres	Xenoctenidae	Xenoctenus	NA	421035	2018-10-01 08:11:45 UTC	10/1/2018	UTC	Xenoctenus	0	0	needs_id	https://inaturalist-open-data.s3.amazonaws.com/photos/26214366/medium.jpeg?1538919878	4.818031281	-75.80187175	TRUE	TRUE	FALSE	1	NA	1	0	1	FALSE	0.666666666666667
78177	18942278	1376208	renato40	Xenoctenidae	NA	NA	860668	2018-11-25 01:12:00 UTC	11/24/2018	Hawaii	Xenoctenidae	3	1	needs_id	https://static.inaturalist.org/photos/29038804/medium.jpeg?1544463132	-11.88876879	-76.43657522	TRUE	FALSE	FALSE	1	NA	1	0	1	FALSE	0.333333333333333
78178	19319398	231737	deboas	Xenoctenidae	Odo	Odo vittatus	835784	2018-12-29 00:35:26 UTC	12/28/2018	Brasilia	Odo vittatus	3	0	research	https://inaturalist-open-data.s3.amazonaws.com/photos/29701344/medium.jpg?1546211620	-10.1382	-41.13383883	TRUE	TRUE	TRUE	1	NA	1	0	1	TRUE	1
78179	19387162	231737	deboas	Xenoctenidae	NA	NA	860668	2018-12-31 10:16:31 UTC	12/31/2018	Brasilia	Xenoctenidae	3	0	needs_id	https://inaturalist-open-data.s3.amazonaws.com/photos/29817035/medium.jpg?1546477295	-10.13818849	-41.13372479	TRUE	FALSE	FALSE	1	NA	1	0	1	FALSE	0.333333333333333
78180	21103032	7732	npelegrin	Xenoctenidae	Xenoctenus	NA	421035	2006-03-26 13:55:25 UTC	3/26/2006	Buenos Aires	Xenoctenus	2	1	needs_id	https://static.inaturalist.org/photos/32614573/medium.jpeg?1552192001	-31.36407632	-65.45782272	TRUE	TRUE	FALSE	1	NA	1	0	1	FALSE	0.666666666666667
78181	31054148	238859	rafas-lara_tutor	Xenoctenidae	Xenoctenus	NA	421035	2019-08-17 14:51:39 UTC	8/17/2019	Brasilia	Xenoctenus	2	0	needs_id	https://static.inaturalist.org/photos/48563446/medium.jpg?1566138696	-30.13246667	-64.76698333	TRUE	TRUE	FALSE	1	NA	1	0	1	FALSE	0.666666666666667
78182	31256222	2157901	educarrero	Xenoctenidae	Odo	Odo patricius	815715	2016-06-11 14:09:08 UTC	6/11/2016	Atlantic Time (Canada)	Odo patricius	1	0	research	https://inaturalist-open-data.s3.amazonaws.com/photos/48903639/medium.jpg?1566423490	-20.83134385	-70.07520752	TRUE	TRUE	TRUE	1	NA	1	0	1	TRUE	1
78183	31258714	2157901	educarrero	Xenoctenidae	Odo	Odo patricius	815715	2018-03-04 18:45:37 UTC	3/4/2018	Brasilia	Odo patricius	1	0	research	https://inaturalist-open-data.s3.amazonaws.com/photos/48908260/medium.jpg?1566426992	-20.81975833	-69.06790283	TRUE	TRUE	TRUE	1	NA	1	0	1	TRUE	1
78184	34967148	2392354	luisafvelez	Xenoctenidae	NA	NA	860668	2019-10-17 01:48:05 UTC	10/16/2019	Central Time (US & Canada)	Xenoctenidae	1	0	needs_id	https://inaturalist-open-data.s3.amazonaws.com/photos/55101120/medium.jpg?1572195650	-12.22605593	-69.11458254	TRUE	FALSE	FALSE	1	NA	1	0	1	FALSE	0.333333333333333
78185	35883549	1234701	germangfeler	Xenoctenidae	Xenoctenus	NA	421035	2019-11-12 15:20:15 UTC	11/12/2019	Buenos Aires	Xenoctenus	2	0	needs_id	https://inaturalist-open-data.s3.amazonaws.com/photos/56641439/medium.jpg?1574257786	-30.08152327	-64.76684804	TRUE	TRUE	FALSE	1	NA	1	0	1	FALSE	0.666666666666667
78186	35959365	2452293	quentinvdm	Xenoctenidae	Xenoctenus	NA	421035	2019-10-26 15:16:00 UTC	10/26/2019	Buenos Aires	Xenoctenus	1	0	needs_id	https://inaturalist-open-data.s3.amazonaws.com/photos/56774005/medium.jpeg?1574459088	-34.0452803	-67.90906158	TRUE	TRUE	FALSE	1	NA	1	0	1	FALSE	0.666666666666667
78187	36043415	613619	souhjiro	Xenoctenidae	Odo	Odo insularis	329293	2017-07-13 01:40:00 UTC	7/12/2017	Quito	Odo insularis	0	0	needs_id	https://inaturalist-open-data.s3.amazonaws.com/photos/56924109/medium.jpg?1574647120	-0.582622358	-90.16574426	TRUE	TRUE	TRUE	1	NA	1	0	1	FALSE	1
78188	36317595	1234701	germangfeler	Xenoctenidae	Xenoctenus	NA	421035	2019-11-12 15:55:00 UTC	11/12/2019	Buenos Aires	Xenoctenus	2	0	needs_id	https://inaturalist-open-data.s3.amazonaws.com/photos/57394781/medium.jpeg?1575379775	-30.20552238	-64.66988526	TRUE	TRUE	FALSE	1	NA	1	0	1	FALSE	0.666666666666667
78189	36799671	1972448	juanmauriciocontreras	Xenoctenidae	Odo	Odo patricius	815715	2017-04-16 15:42:00 UTC	4/16/2017	Brasilia	Odo patricius	1	0	research	https://inaturalist-open-data.s3.amazonaws.com/photos/58230791/medium.jpeg?1576852655	-23.54825767	-70.33470838	TRUE	TRUE	TRUE	1	NA	1	0	1	TRUE	1
78190	37663462	1181604	bejatmccracken	Xenoctenidae	Xenoctenus	NA	421035	2020-01-03 19:58:31 UTC	1/3/2020	Bogota	Xenoctenus	1	0	needs_id	https://static.inaturalist.org/photos/59754089/medium.jpg?1579213674	-0.11550833	-80.11893333	TRUE	TRUE	FALSE	1	NA	1	0	1	FALSE	0.666666666666667
78191	38686904	2587276	moerocosmoyo	Xenoctenidae	NA	NA	860668	2020-02-15 22:43:00 UTC	2/15/2020	Brasilia	Xenoctenidae	2	0	needs_id	https://inaturalist-open-data.s3.amazonaws.com/photos/61522028/medium.jpeg?1581806729	-10.968404	-38.535802	TRUE	FALSE	FALSE	1	NA	1	0	1	FALSE	0.333333333333333
78192	39090023	382941	lrubio7	Xenoctenidae	Odo	Odo bruchi	817352	2020-02-19 14:10:00 UTC	2/19/2020	Buenos Aires	Odo bruchi	2	0	research	https://inaturalist-open-data.s3.amazonaws.com/photos/62022415/medium.jpg?1582469328	-37.3637895	-59.118172	TRUE	TRUE	TRUE	1	NA	1	0	1	TRUE	1
78193	39588277	1135870	michaelweymann	Xenoctenidae	Odo	Odo patricius	815715	2020-02-27 18:06:00 UTC	2/27/2020	Brasilia	Odo patricius	2	1	research	https://static.inaturalist.org/photos/62820257/medium.jpeg?1583448009	-21.08110423	-68.95483608	TRUE	TRUE	TRUE	1	NA	1	0	1	TRUE	1
78194	39783030	2314206	alexanderospina	Xenoctenidae	Xenoctenus	NA	421035	2020-03-10 01:47:05 UTC	3/9/2020	Bogota	Xenoctenus	1	0	needs_id	https://static.inaturalist.org/photos/63152342/medium.jpeg?1583807424	4.8451206	-75.6567236	TRUE	TRUE	FALSE	1	NA	1	0	1	FALSE	0.666666666666667
78195	40613823	426500	vitortorga	Xenoctenidae	NA	NA	860668	2020-03-15 11:45:12 UTC	3/15/2020	Brasilia	Xenoctenidae	2	0	needs_id	https://inaturalist-open-data.s3.amazonaws.com/photos/64372293/medium.jpeg?1585009105	-21.99817289	-44.18132443	TRUE	FALSE	FALSE	1	NA	1	0	1	FALSE	0.333333333333333
78196	41597702	2581636	danplant	Xenoctenidae	NA	NA	860668	2020-04-06 11:41:00 UTC	4/6/2020	Lima	Xenoctenidae	2	0	needs_id	https://inaturalist-open-data.s3.amazonaws.com/photos/65995116/medium.jpeg?1586259757	-16.44279519	-71.5304173	TRUE	FALSE	FALSE	1	NA	1	0	1	FALSE	0.333333333333333
78197	42060086	1999323	ulisesbalza	Xenoctenidae	Xenoctenus	NA	421035	2011-04-04 02:35:00 UTC	4/3/2011	Buenos Aires	Xenoctenus	2	0	needs_id	https://inaturalist-open-data.s3.amazonaws.com/photos/66756303/medium.jpg?1586745360	-30.25551683	-66.32223845	TRUE	TRUE	FALSE	1	NA	1	0	1	FALSE	0.666666666666667
78198	46840718	572477	a1virginia	Xenoctenidae	Odo	Odo patricius	815715	2016-11-03 06:10:00 UTC	11/2/2016	Hawaii	Odo patricius	5	2	research	https://static.inaturalist.org/photos/74276310/medium.jpeg?1590152016	-18.47306443	-70.30558378	TRUE	TRUE	TRUE	1	NA	1	0	1	TRUE	1
78199	47154680	2921292	pablonunezfuentes	Xenoctenidae	NA	NA	860668	2020-05-24 17:20:36 UTC	5/24/2020	Atlantic Time (Canada)	Xenoctenidae	3	0	needs_id	https://static.inaturalist.org/photos/74782474/medium.jpeg?1590345039	-34.43494351	-71.09137494	TRUE	FALSE	FALSE	1	NA	1	0	1	FALSE	0.333333333333333
78200	47409256	2452293	quentinvdm	Xenoctenidae	Odo	Odo bruchi	817352	2020-05-20 15:59:00 UTC	5/20/2020	Buenos Aires	Odo bruchi	1	0	research	https://inaturalist-open-data.s3.amazonaws.com/photos/75189105/medium.jpeg?1590507400	-33.49893901	-68.64199777	TRUE	TRUE	TRUE	1	NA	1	0	1	TRUE	1
78201	47409368	2452293	quentinvdm	Xenoctenidae	Odo	Odo bruchi	817352	2020-05-20 18:18:00 UTC	5/20/2020	Buenos Aires	Odo bruchi	1	0	research	https://inaturalist-open-data.s3.amazonaws.com/photos/75189713/medium.jpeg?1590507600	-33.50217165	-68.63943845	TRUE	TRUE	TRUE	1	NA	1	0	1	TRUE	1
78202	47540412	2579105	asieloso	Xenoctenidae	NA	NA	860668	2017-03-11 11:46:00 UTC	3/11/2017	Brasilia	Xenoctenidae	1	0	needs_id	https://inaturalist-open-data.s3.amazonaws.com/photos/75402727/medium.jpeg?1590605551	-33.168639	-71.1490695	TRUE	FALSE	FALSE	1	NA	1	0	1	FALSE	0.333333333333333
78203	48840703	2452293	quentinvdm	Xenoctenidae	Odo	Odo bruchi	817352	2020-06-05 16:11:00 UTC	6/5/2020	Buenos Aires	Odo bruchi	1	0	research	https://inaturalist-open-data.s3.amazonaws.com/photos/77511031/medium.jpg?1591566358	-33.49584105	-68.63865202	TRUE	TRUE	TRUE	1	NA	1	0	1	TRUE	1
78204	51255979	2921292	pablonunezfuentes	Xenoctenidae	NA	NA	860668	2020-06-27 15:26:41 UTC	6/27/2020	Atlantic Time (Canada)	Xenoctenidae	2	0	needs_id	https://static.inaturalist.org/photos/81420772/medium.jpeg?1593366960	-34.39633914	-71.17007934	TRUE	FALSE	FALSE	1	NA	1	0	1	FALSE	0.333333333333333
78205	52223856	3260657	ivanlfm	Xenoctenidae	Xenoctenus	NA	421035	2012-02-16 00:44:00 UTC	2/15/2012	Buenos Aires	Xenoctenus	2	0	needs_id	https://inaturalist-open-data.s3.amazonaws.com/photos/83005489/medium.jpeg?1594091068	-8.374611111	-43.85903	TRUE	TRUE	FALSE	1	NA	1	0	1	FALSE	0.666666666666667
78206	52382321	3260657	ivanlfm	Xenoctenidae	Xenoctenus	NA	421035	2012-05-26 23:49:00 UTC	5/26/2012	Buenos Aires	Xenoctenus	2	0	needs_id	https://inaturalist-open-data.s3.amazonaws.com/photos/83256152/medium.jpeg?1594223762	-8.239694	-36.187139	TRUE	TRUE	FALSE	1	NA	1	0	1	FALSE	0.666666666666667
78207	52382347	3260657	ivanlfm	Xenoctenidae	Xenoctenus	NA	421035	2012-06-01 00:41:00 UTC	5/31/2012	Buenos Aires	Xenoctenus	2	0	needs_id	https://inaturalist-open-data.s3.amazonaws.com/photos/83265985/medium.jpeg?1594227124	-7.471556	-36.897861	TRUE	TRUE	FALSE	1	NA	1	0	1	FALSE	0.666666666666667
78208	52764314	71302	ericlopresti	Xenoctenidae	NA	NA	860668	2012-03-01 21:10:00 UTC	3/1/2012	Pacific Time (US & Canada)	Xenoctenidae	3	0	needs_id	https://inaturalist-open-data.s3.amazonaws.com/photos/83896343/medium.jpeg?1594527270	-6.449387961	-79.81593162	TRUE	FALSE	FALSE	1	NA	1	0	1	FALSE	0.333333333333333
78209	53521592	3260657	ivanlfm	Xenoctenidae	Odo	NA	250120	2014-10-13 00:43:00 UTC	10/12/2014	Buenos Aires	Odo	1	0	needs_id	https://inaturalist-open-data.s3.amazonaws.com/photos/85126128/medium.jpeg?1595104441	-39.36638	-67.90159	TRUE	TRUE	FALSE	1	NA	1	0	1	FALSE	0.666666666666667
78210	57024567	2452293	quentinvdm	Xenoctenidae	Odo	NA	250120	2020-08-18 12:43:00 UTC	8/18/2020	Buenos Aires	Odo	1	0	needs_id	https://inaturalist-open-data.s3.amazonaws.com/photos/90924725/medium.jpg?1597932641	-33.23527612	-68.72388638	TRUE	TRUE	FALSE	1	NA	1	0	1	FALSE	0.666666666666667
78211	58124191	3403675	pablisola	Xenoctenidae	Xenoctenus	NA	421035	2018-11-25 15:46:00 UTC	11/25/2018	Brasilia	Xenoctenus	1	0	needs_id	https://inaturalist-open-data.s3.amazonaws.com/photos/92768135/medium.jpg?1598850321	-32.3830839	-68.05470865	TRUE	TRUE	FALSE	1	NA	1	0	1	FALSE	0.666666666666667
78212	60448669	992746	ferru	Xenoctenidae	Odo	Odo patricius	815715	2016-06-19 21:59:00 UTC	6/19/2016	Santiago	Odo patricius	2	0	research	https://inaturalist-open-data.s3.amazonaws.com/photos/96658578/medium.jpeg?1600803011	-20.93077011	-68.90805892	TRUE	TRUE	TRUE	1	NA	1	0	1	TRUE	1
78213	64324930	3100414	nickgreefpool	Xenoctenidae	Xenoctenus	NA	421035	2020-11-06 22:24:13 UTC	11/6/2020	Brasilia	Xenoctenus	2	0	research	https://inaturalist-open-data.s3.amazonaws.com/photos/103396955/medium.jpg?1604705097	-29.1659555	-67.48829667	TRUE	TRUE	FALSE	1	NA	1	0	1	TRUE	0.666666666666667
78214	66107115	3881422	julio_cesar_devit	Xenoctenidae	Xenoctenus	NA	421035	2020-12-04 21:40:42 UTC	12/4/2020	Brasilia	Xenoctenus	1	0	needs_id	https://static.inaturalist.org/photos/106497611/medium.jpeg?1607119038	-27.70939	-64.62386333	TRUE	TRUE	FALSE	1	NA	1	0	1	FALSE	0.666666666666667
78215	66323726	3403675	pablisola	Xenoctenidae	Xenoctenus	NA	421035	2020-11-24 12:23:00 UTC	11/24/2020	Brasilia	Xenoctenus	2	0	needs_id	https://inaturalist-open-data.s3.amazonaws.com/photos/106894072/medium.jpg?1607493813	-32.3830839	-68.05470865	TRUE	TRUE	FALSE	1	NA	1	0	1	FALSE	0.666666666666667
78216	66391950	2547728	zeviniciuss	Xenoctenidae	NA	NA	860668	2020-12-05 01:28:01 UTC	12/4/2020	Brasilia	Xenoctenidae	5	1	needs_id	https://static.inaturalist.org/photos/107018455/medium.jpeg?1607638999	-6.710218218	-36.94493674	TRUE	FALSE	FALSE	1	NA	1	0	1	FALSE	0.333333333333333
78217	66651217	3251258	leonardosousacarvalho	Xenoctenidae	Odo	NA	250120	2020-12-07 19:19:00 UTC	12/7/2020	Mid-Atlantic	Odo	2	0	needs_id	https://inaturalist-open-data.s3.amazonaws.com/photos/107494435/medium.jpg?1608120967	-21.711882	-43.90295506	TRUE	TRUE	FALSE	1	NA	1	0	1	FALSE	0.666666666666667
78218	66988874	2696782	danapiedrabuena	Xenoctenidae	Xenoctenus	NA	421035	2020-12-24 02:45:11 UTC	12/23/2020	Brasilia	Xenoctenus	3	0	needs_id	https://static.inaturalist.org/photos/108120750/medium.jpeg?1608779050	-31.5993709	-68.62718746	TRUE	TRUE	FALSE	1	NA	1	0	1	FALSE	0.666666666666667
78219	67086547	3891068	hernan_augusto	Xenoctenidae	Odo	NA	250120	2015-01-08 13:57:00 UTC	1/8/2015	Brasilia	Odo	1	0	needs_id	https://static.inaturalist.org/photos/108299866/medium.jpg?1608994687	-41.6310527	-65.0297587	TRUE	TRUE	FALSE	1	NA	1	0	1	FALSE	0.666666666666667
78220	67548702	2586688	dami4	Xenoctenidae	Xenoctenus	NA	421035	2021-01-04 01:35:48 UTC	1/3/2021	Buenos Aires	Xenoctenus	3	0	needs_id	https://static.inaturalist.org/photos/109168380/medium.jpeg?1609729220	-32.97498326	-68.88343848	TRUE	TRUE	FALSE	1	NA	1	0	1	FALSE	0.666666666666667
78221	67723506	2846941	neuzatb236	Xenoctenidae	Xenoctenus	NA	421035	2021-01-04 22:38:47 UTC	1/4/2021	Mid-Atlantic	Xenoctenus	3	0	needs_id	https://inaturalist-open-data.s3.amazonaws.com/photos/109493758/medium.jpeg?1610058453	-9.9460461	-67.8228035	TRUE	TRUE	FALSE	1	NA	1	0	1	FALSE	0.666666666666667
78222	67818673	3553954	mate_cp	Xenoctenidae	Xenoctenus	NA	421035	2021-01-09 22:23:55 UTC	1/9/2021	America/New_York	Xenoctenus	1	0	needs_id	https://inaturalist-open-data.s3.amazonaws.com/photos/109671429/medium.jpeg?1610231923	-12.2070704	-76.8273437	TRUE	TRUE	FALSE	1	NA	1	0	1	FALSE	0.666666666666667
78223	67892920	2739189	fabionc	Xenoctenidae	Xenoctenus	NA	421035	2021-01-11 02:50:55 UTC	1/10/2021	Brasilia	Xenoctenus	1	0	needs_id	https://inaturalist-open-data.s3.amazonaws.com/photos/109808756/medium.jpeg?1610336152	-33.26621205	-68.7014734	TRUE	TRUE	FALSE	1	NA	1	0	1	FALSE	0.666666666666667
78224	68526125	768696	andresoares	Xenoctenidae	NA	NA	860668	2021-01-23 23:09:04 UTC	1/23/2021	Brasilia	Xenoctenidae	3	0	needs_id	https://static.inaturalist.org/photos/110981640/medium.jpeg?1611458211	-7.054652733	-36.65595487	TRUE	FALSE	FALSE	1	NA	1	0	1	FALSE	0.333333333333333
78225	68675448	3711599	sanpaju	Xenoctenidae	NA	NA	860668	2021-01-18 23:48:40 UTC	1/18/2021	Bogota	Xenoctenidae	1	0	needs_id	https://inaturalist-open-data.s3.amazonaws.com/photos/111263814/medium.jpeg?1611728214	4.656737412	-74.41075344	TRUE	FALSE	FALSE	1	NA	1	0	1	FALSE	0.333333333333333
78226	68832950	3553954	mate_cp	Xenoctenidae	Xenoctenus	NA	421035	2021-01-31 00:20:28 UTC	1/30/2021	America/New_York	Xenoctenus	0	0	needs_id	https://inaturalist-open-data.s3.amazonaws.com/photos/111553613/medium.jpeg?1612052877	-12.20970591	-76.82722125	TRUE	TRUE	FALSE	1	NA	1	0	1	FALSE	0.666666666666667
78227	68889685	379764	juano	Xenoctenidae	NA	NA	860668	NA	1/30/2021	Bogota	Xenoctenidae	1	0	needs_id	https://inaturalist-open-data.s3.amazonaws.com/photos/111658442/medium.jpeg?1612136295	4.742275527	-75.81101842	TRUE	FALSE	FALSE	1	NA	1	0	1	FALSE	0.333333333333333
78228	69443967	2669104	nicochimento	Xenoctenidae	Xenoctenus	NA	421035	2014-10-13 23:52:00 UTC	10/13/2014	Brasilia	Xenoctenus	2	0	research	https://inaturalist-open-data.s3.amazonaws.com/photos/112671778/medium.jpeg?1613101476	-29.5416703	-68.099829	TRUE	TRUE	FALSE	1	NA	1	0	1	TRUE	0.666666666666667
78229	70174464	73320	juanh	Xenoctenidae	Xenoctenus	NA	421035	2013-10-12 11:31:00 UTC	10/12/2013	Buenos Aires	Xenoctenus	2	0	research	https://inaturalist-open-data.s3.amazonaws.com/photos/114027428/medium.jpeg?1614302229	-31.78231837	-68.01694565	TRUE	TRUE	FALSE	1	NA	1	0	1	TRUE	0.666666666666667
78230	71036656	2924353	ganimedamian	Xenoctenidae	Xenoctenus	NA	421035	2021-03-11 16:51:41 UTC	3/11/2021	Brasilia	Xenoctenus	4	1	research	https://inaturalist-open-data.s3.amazonaws.com/photos/115588511/medium.jpeg?1615514560	-32.73602455	-68.84609308	TRUE	TRUE	FALSE	1	NA	1	0	1	TRUE	0.666666666666667
78231	71037916	2645618	threeagoutdoors	Xenoctenidae	NA	NA	860668	2021-03-11 19:07:19 UTC	3/11/2021	Central Time (US & Canada)	Xenoctenidae	2	0	needs_id	https://inaturalist-open-data.s3.amazonaws.com/photos/115590800/medium.jpg?1615516010	18.35247218	-64.76864343	TRUE	FALSE	FALSE	1	NA	1	0	1	FALSE	0.333333333333333
78232	71105238	1135870	michaelweymann	Xenoctenidae	Odo	Odo patricius	815715	2021-03-11 21:11:00 UTC	3/11/2021	Brasilia	Odo patricius	2	0	research	https://static.inaturalist.org/photos/115711625/medium.jpg?1615603121	-21.05145973	-69.81057437	TRUE	TRUE	TRUE	1	NA	1	0	1	TRUE	1
78233	71665676	4124456	ani44	Xenoctenidae	Xenoctenus	NA	421035	2020-12-07 04:23:01 UTC	12/7/2020	Brasilia	NA	0	0	needs_id	https://static.inaturalist.org/photos/116712042/medium.jpeg?1616285883	-33.34823335	-67.91437414	TRUE	TRUE	FALSE	1	NA	1	0	1	FALSE	0.666666666666667
78234	71833944	2534351	mathdeinos	Xenoctenidae	NA	NA	860668	2021-03-01 13:22:31 UTC	3/1/2021	Brasilia	Xenoctenidae	2	0	needs_id	https://inaturalist-open-data.s3.amazonaws.com/photos/117016395/medium.jpeg?1616453926	-32.96838818	-71.20249014	TRUE	FALSE	FALSE	1	NA	1	0	1	FALSE	0.333333333333333
78235	71925360	2534351	mathdeinos	Xenoctenidae	NA	NA	860668	2021-02-25 15:19:33 UTC	2/25/2021	Brasilia	Xenoctenidae	1	0	needs_id	https://inaturalist-open-data.s3.amazonaws.com/photos/117181029/medium.jpeg?1616557697	-33.53515632	-70.53045563	TRUE	FALSE	FALSE	1	NA	1	0	1	FALSE	0.333333333333333
78236	74579498	3872851	aldana_alvarez_sol	Xenoctenidae	Xenoctenus	NA	421035	2021-04-16 22:53:15 UTC	4/16/2021	Brasilia	Xenoctenus	2	0	research	https://inaturalist-open-data.s3.amazonaws.com/photos/121906873/medium.jpeg?1618876919	-33.18301144	-66.3403533	TRUE	TRUE	FALSE	1	NA	1	0	1	TRUE	0.666666666666667
78237	75682801	1135870	michaelweymann	Xenoctenidae	Odo	Odo patricius	815715	2021-04-26 16:39:00 UTC	4/26/2021	Santiago	Odo patricius	1	0	research	https://static.inaturalist.org/photos/123847255/medium.jpeg?1619722298	-20.82531052	-70.15639002	TRUE	TRUE	TRUE	1	NA	1	0	1	TRUE	1
78238	78287940	4363425	brenofarias	Xenoctenidae	Odo	Odo vittatus	835784	2021-05-09 00:14:00 UTC	5/8/2021	Santiago	Odo vittatus	1	0	needs_id	https://inaturalist-open-data.s3.amazonaws.com/photos/128097986/medium.jpg?1620687683	-7.414869151	-36.35499863	TRUE	TRUE	TRUE	1	NA	1	0	1	FALSE	1
78239	78301578	768696	andresoares	Xenoctenidae	Odo	Odo vittatus	835784	2021-05-10 19:14:45 UTC	5/10/2021	Brasilia	Odo vittatus	2	1	research	https://static.inaturalist.org/photos/128126495/medium.jpeg?1620697049	-7.058449922	-36.65809393	TRUE	TRUE	TRUE	1	NA	1	0	1	TRUE	1
78240	78504181	985219	ellurasanctuary	Xenoctenidae	Odo	NA	250120	NA	5/10/2020	Edinburgh	Odo	0	0	needs_id	https://inaturalist-open-data.s3.amazonaws.com/photos/128483509/medium.jpeg?1620854375	-34.591256	139.497462	TRUE	TRUE	FALSE	1	NA	1	0	1	FALSE	0.666666666666667
78241	78685608	4402800	herick1	Xenoctenidae	NA	NA	860668	2021-01-04 14:21:49 UTC	1/4/2021	Brasilia	Xenoctenidae	0	0	needs_id	https://static.inaturalist.org/photos/128804225/medium.jpeg?1620992671	NA	NA	TRUE	FALSE	FALSE	1	NA	1	0	1	FALSE	0.333333333333333
78242	78687019	2452293	quentinvdm	Xenoctenidae	Odo	Odo bruchi	817352	2021-05-10 16:56:00 UTC	5/10/2021	Buenos Aires	Odo bruchi	3	0	research	https://inaturalist-open-data.s3.amazonaws.com/photos/128806312/medium.jpg?1620993820	-33.48074903	-68.58757582	TRUE	TRUE	TRUE	1	NA	1	0	1	TRUE	1
78243	78703036	4347775	ermersonsharbel	Xenoctenidae	Odo	Odo vittatus	835784	2019-05-25 13:39:00 UTC	5/25/2019	Santiago	Odo vittatus	3	1	research	https://inaturalist-open-data.s3.amazonaws.com/photos/128832302/medium.jpeg?1621003898	-6.724307293	-36.47483841	TRUE	TRUE	TRUE	1	NA	1	0	1	TRUE	1
78244	78907201	2579105	asieloso	Xenoctenidae	NA	NA	860668	2013-02-10 18:34:00 UTC	2/10/2013	Brasilia	Xenoctenidae	1	0	needs_id	https://inaturalist-open-data.s3.amazonaws.com/photos/129187013/medium.jpg?1621118528	-33.0510484	-71.235869	TRUE	FALSE	FALSE	1	NA	1	0	1	FALSE	0.333333333333333
