## Supplementary material for "A pipeline for assessing the quality of images and metadata from crowd-sourced databases": Sample Taxon Reference

family	genus	species
Erpobdellidae	Dina	Dina anoculata
Erpobdellidae	Dina	Dina dubia
Erpobdellidae	Dina	Dina parva
Erpobdellidae	Erpobdella	Erpobdella lahontana
Erpobdellidae	Erpobdella	Erpobdella octoculata
Erpobdellidae	Erpobdella	Erpobdella punctata
Erpobdellidae	Erpobdella	Erpobdella punctata coastalis
Erpobdellidae	Erpobdella	Erpobdella punctata mexicana
Erpobdellidae	Erpobdella	Erpobdella punctata punctata
Erpobdellidae	Erpobdella	Erpobdella triannulata
Erpobdellidae	Mooreobdella	Mooreobdella bucera
Erpobdellidae	Mooreobdella	Mooreobdella fervida
Erpobdellidae	Mooreobdella	Mooreobdella melanostoma
Erpobdellidae	Mooreobdella	Mooreobdella microstoma
Erpobdellidae	Mooreobdella	Mooreobdella ochotherenai
Erpobdellidae	Mooreobdella	Mooreobdella tetragon
Erpobdellidae	Mooreobdella	Motobdella montezuma
Erpobdellidae	Mooreobdella	Motobdella sedonensis
Erpobdellidae	Nephelopsis	Nephelopsis obscura
Erpobdellidae	Semiscolecides	Semiscolecides hondurensis
