## Supplementary material for "A pipeline for assessing the quality of images and metadata from crowd-sourced databases": Sample GBIF Image URLs

gbifID	type	format	identifier	references	title	description	source	audience	created	creator	contributor	publisher	license	rightsHolder
3858648520	StillImage	image/jpeg	https://inaturalist-open-data.s3.amazonaws.com/photos/203387765/original.jpg	https://www.inaturalist.org/photos/203387765					5/11/2022 19:56	rdsage		iNaturalist	http://creativecommons.org/licenses/by-nc/4.0/	rdsage
3858648520	StillImage	image/jpeg	https://inaturalist-open-data.s3.amazonaws.com/photos/203387789/original.jpg	https://www.inaturalist.org/photos/203387789					5/11/2022 19:56	rdsage		iNaturalist	http://creativecommons.org/licenses/by-nc/4.0/	rdsage
3858648520	StillImage	image/jpeg	https://inaturalist-open-data.s3.amazonaws.com/photos/203387734/original.jpg	https://www.inaturalist.org/photos/203387734					5/11/2022 19:56	rdsage		iNaturalist	http://creativecommons.org/licenses/by-nc/4.0/	rdsage
3858648520	StillImage	image/jpeg	https://inaturalist-open-data.s3.amazonaws.com/photos/203387732/original.jpg	https://www.inaturalist.org/photos/203387732					5/11/2022 19:56	rdsage		iNaturalist	http://creativecommons.org/licenses/by-nc/4.0/	rdsage
3858648520	StillImage	image/jpeg	https://inaturalist-open-data.s3.amazonaws.com/photos/203387750/original.jpg	https://www.inaturalist.org/photos/203387750					5/11/2022 19:56	rdsage		iNaturalist	http://creativecommons.org/licenses/by-nc/4.0/	rdsage
3858648520	StillImage	image/jpeg	https://inaturalist-open-data.s3.amazonaws.com/photos/203387802/original.jpg	https://www.inaturalist.org/photos/203387802					5/11/2022 19:56	rdsage		iNaturalist	http://creativecommons.org/licenses/by-nc/4.0/	rdsage
3858648520	StillImage	image/jpeg	https://inaturalist-open-data.s3.amazonaws.com/photos/203387776/original.jpg	https://www.inaturalist.org/photos/203387776					5/11/2022 19:56	rdsage		iNaturalist	http://creativecommons.org/licenses/by-nc/4.0/	rdsage
3858648520	StillImage	image/jpeg	https://inaturalist-open-data.s3.amazonaws.com/photos/203387760/original.jpg	https://www.inaturalist.org/photos/203387760					5/11/2022 19:56	rdsage		iNaturalist	http://creativecommons.org/licenses/by-nc/4.0/	rdsage
3858648520	StillImage	image/jpeg	https://inaturalist-open-data.s3.amazonaws.com/photos/203387743/original.jpg	https://www.inaturalist.org/photos/203387743					5/11/2022 19:56	rdsage		iNaturalist	http://creativecommons.org/licenses/by-nc/4.0/	rdsage
3858648520	StillImage	image/jpeg	https://inaturalist-open-data.s3.amazonaws.com/photos/203387812/original.jpg	https://www.inaturalist.org/photos/203387812					5/11/2022 19:56	rdsage		iNaturalist	http://creativecommons.org/licenses/by-nc/4.0/	rdsage
3802305357	StillImage	image/jpeg	https://inaturalist-open-data.s3.amazonaws.com/photos/130374446/original.jpeg	https://www.inaturalist.org/photos/130374446					11/17/2019 11:06	M. A. Lagares		iNaturalist	http://creativecommons.org/licenses/by-nc/4.0/	M. A. Lagares
3785039406	StillImage	image/jpeg	https://inaturalist-open-data.s3.amazonaws.com/photos/186898427/original.jpg	https://www.inaturalist.org/photos/186898427					2/2/2022 1:44	Ivan Magalhaes		iNaturalist	http://creativecommons.org/licenses/by-nc/4.0/	Ivan Magalhaes
3747213500	StillImage	image/jpeg	https://inaturalist-open-data.s3.amazonaws.com/photos/180861565/original.jpeg	https://www.inaturalist.org/photos/180861565					2/26/2022 1:12	romanlabrousse		iNaturalist	http://creativecommons.org/licenses/by-nc/4.0/	romanlabrousse
3747213500	StillImage	image/jpeg	https://inaturalist-open-data.s3.amazonaws.com/photos/180861536/original.jpeg	https://www.inaturalist.org/photos/180861536					2/26/2022 1:11	romanlabrousse		iNaturalist	http://creativecommons.org/licenses/by-nc/4.0/	romanlabrousse
3747213500	StillImage	image/jpeg	https://inaturalist-open-data.s3.amazonaws.com/photos/180861517/original.jpeg	https://www.inaturalist.org/photos/180861517					2/26/2022 1:13	romanlabrousse		iNaturalist	http://creativecommons.org/licenses/by-nc/4.0/	romanlabrousse
3747213500	StillImage	image/jpeg	https://inaturalist-open-data.s3.amazonaws.com/photos/180861549/original.jpeg	https://www.inaturalist.org/photos/180861549					2/26/2022 1:12	romanlabrousse		iNaturalist	http://creativecommons.org/licenses/by-nc/4.0/	romanlabrousse
3747213500	StillImage	image/jpeg	https://inaturalist-open-data.s3.amazonaws.com/photos/180861576/original.jpeg	https://www.inaturalist.org/photos/180861576					2/26/2022 1:11	romanlabrousse		iNaturalist	http://creativecommons.org/licenses/by-nc/4.0/	romanlabrousse
3698148520	StillImage	image/jpeg	https://inaturalist-open-data.s3.amazonaws.com/photos/177851522/original.jpg	https://www.inaturalist.org/photos/177851522					1/31/2022 12:10	Quentin Vandemoortele		iNaturalist	http://creativecommons.org/licenses/by-nc/4.0/	Quentin Vandemoortele
3698148520	StillImage	image/jpeg	https://inaturalist-open-data.s3.amazonaws.com/photos/177851529/original.jpg	https://www.inaturalist.org/photos/177851529					1/31/2022 12:10	Quentin Vandemoortele		iNaturalist	http://creativecommons.org/licenses/by-nc/4.0/	Quentin Vandemoortele
3698125452	StillImage	image/jpeg	https://inaturalist-open-data.s3.amazonaws.com/photos/177851497/original.jpg	https://www.inaturalist.org/photos/177851497					1/31/2022 13:09	Quentin Vandemoortele		iNaturalist	http://creativecommons.org/licenses/by-nc/4.0/	Quentin Vandemoortele
3698125452	StillImage	image/jpeg	https://inaturalist-open-data.s3.amazonaws.com/photos/177851501/original.jpg	https://www.inaturalist.org/photos/177851501					1/31/2022 13:09	Quentin Vandemoortele		iNaturalist	http://creativecommons.org/licenses/by-nc/4.0/	Quentin Vandemoortele
3499580487	StillImage	image/jpeg	https://inaturalist-open-data.s3.amazonaws.com/photos/179781069/original.jpg	https://www.inaturalist.org/photos/179781069					12/28/2019 12:21	Luciano Peralta		iNaturalist	http://creativecommons.org/licenses/by-nc/4.0/	Luciano Peralta
3466272445	StillImage	image/jpeg	https://inaturalist-open-data.s3.amazonaws.com/photos/177836721/original.jpeg	https://www.inaturalist.org/photos/177836721					1/29/2022 13:57	romanlabrousse		iNaturalist	http://creativecommons.org/licenses/by-nc/4.0/	romanlabrousse
3466107673	StillImage	image/jpeg	https://inaturalist-open-data.s3.amazonaws.com/photos/177851512/original.jpg	https://www.inaturalist.org/photos/177851512					1/31/2022 12:54	Quentin Vandemoortele		iNaturalist	http://creativecommons.org/licenses/by-nc/4.0/	Quentin Vandemoortele
3465892906	StillImage	image/jpeg	https://inaturalist-open-data.s3.amazonaws.com/photos/177920633/original.jpeg	https://www.inaturalist.org/photos/177920633					2/1/2022 13:45	fabionc		iNaturalist	http://creativecommons.org/licenses/by-nc/4.0/	fabionc
3465892906	StillImage	image/jpeg	https://inaturalist-open-data.s3.amazonaws.com/photos/177920620/original.jpeg	https://www.inaturalist.org/photos/177920620					2/1/2022 13:46	fabionc		iNaturalist	http://creativecommons.org/licenses/by-nc/4.0/	fabionc
3456546851	StillImage	image/jpeg	https://inaturalist-open-data.s3.amazonaws.com/photos/174464528/original.jpeg	https://www.inaturalist.org/photos/174464528					12/30/2021 16:28	Guillermo Debandi		iNaturalist	http://creativecommons.org/licenses/by/4.0/	Guillermo Debandi
3456546851	StillImage	image/jpeg	https://inaturalist-open-data.s3.amazonaws.com/photos/174464500/original.jpeg	https://www.inaturalist.org/photos/174464500					12/30/2021 16:28	Guillermo Debandi		iNaturalist	http://creativecommons.org/licenses/by/4.0/	Guillermo Debandi
3456546851	StillImage	image/jpeg	https://inaturalist-open-data.s3.amazonaws.com/photos/174464546/original.jpeg	https://www.inaturalist.org/photos/174464546					12/30/2021 16:28	Guillermo Debandi		iNaturalist	http://creativecommons.org/licenses/by/4.0/	Guillermo Debandi
3415491102	StillImage	image/jpeg	https://inaturalist-open-data.s3.amazonaws.com/photos/167128625/original.jpeg	https://www.inaturalist.org/photos/167128625					11/1/2021 11:42	Damián Ganime		iNaturalist	http://creativecommons.org/licenses/by-nc/4.0/	Damián Ganime
3415491102	StillImage	image/jpeg	https://inaturalist-open-data.s3.amazonaws.com/photos/167128575/original.jpeg	https://www.inaturalist.org/photos/167128575					11/1/2021 11:42	Damián Ganime		iNaturalist	http://creativecommons.org/licenses/by-nc/4.0/	Damián Ganime
3415491102	StillImage	image/jpeg	https://inaturalist-open-data.s3.amazonaws.com/photos/167128597/original.jpeg	https://www.inaturalist.org/photos/167128597					11/1/2021 11:43	Damián Ganime		iNaturalist	http://creativecommons.org/licenses/by-nc/4.0/	Damián Ganime
3408107628	StillImage	image/jpeg	https://inaturalist-open-data.s3.amazonaws.com/photos/165661637/original.jpeg	https://www.inaturalist.org/photos/165661637					10/23/2021 23:02	Lucero Moyano		iNaturalist	http://creativecommons.org/licenses/by-nc/4.0/	Lucero Moyano
3408107628	StillImage	image/jpeg	https://inaturalist-open-data.s3.amazonaws.com/photos/165701735/original.jpeg	https://www.inaturalist.org/photos/165701735					10/23/2021 23:02	Lucero Moyano		iNaturalist	http://creativecommons.org/licenses/by-nc/4.0/	Lucero Moyano
3384750117	StillImage	image/jpeg	https://inaturalist-open-data.s3.amazonaws.com/photos/159496498/original.jpg	https://www.inaturalist.org/photos/159496498					9/24/2021 19:45	Nicolás Amado		iNaturalist	http://creativecommons.org/publicdomain/zero/1.0/	Nicolás Amado
3384750117	StillImage	image/jpeg	https://inaturalist-open-data.s3.amazonaws.com/photos/159496481/original.jpg	https://www.inaturalist.org/photos/159496481					9/24/2021 19:45	Nicolás Amado		iNaturalist	http://creativecommons.org/publicdomain/zero/1.0/	Nicolás Amado
3384332749	StillImage	image/jpeg	https://inaturalist-open-data.s3.amazonaws.com/photos/158805703/original.jpg	https://www.inaturalist.org/photos/158805703					9/18/2021 12:04	guagui		iNaturalist	http://creativecommons.org/licenses/by-nc/4.0/	guagui
3383970150	StillImage	image/jpeg	https://inaturalist-open-data.s3.amazonaws.com/photos/154277678/original.jpeg	https://www.inaturalist.org/photos/154277678					6/9/2021 12:37	Horacio Mak		iNaturalist	http://creativecommons.org/licenses/by-nc/4.0/	Horacio Mak
3355657344	StillImage	image/jpeg	https://inaturalist-open-data.s3.amazonaws.com/photos/154199480/original.jpeg	https://www.inaturalist.org/photos/154199480					8/28/2021 17:20	“Juan de los Zorros”		iNaturalist	http://creativecommons.org/licenses/by-nc/4.0/	“Juan de los Zorros”
3355657344	StillImage	image/jpeg	https://inaturalist-open-data.s3.amazonaws.com/photos/154199571/original.jpeg	https://www.inaturalist.org/photos/154199571					8/28/2021 17:21	“Juan de los Zorros”		iNaturalist	http://creativecommons.org/licenses/by-nc/4.0/	“Juan de los Zorros”
3355205303	StillImage	image/jpeg	https://inaturalist-open-data.s3.amazonaws.com/photos/154202538/original.jpeg	https://www.inaturalist.org/photos/154202538					8/28/2021 17:27	“Juan de los Zorros”		iNaturalist	http://creativecommons.org/licenses/by-nc/4.0/	“Juan de los Zorros”
3355205303	StillImage	image/jpeg	https://inaturalist-open-data.s3.amazonaws.com/photos/154202502/original.jpeg	https://www.inaturalist.org/photos/154202502					8/28/2021 17:27	“Juan de los Zorros”		iNaturalist	http://creativecommons.org/licenses/by-nc/4.0/	“Juan de los Zorros”
3325649307	StillImage	image/jpeg	https://inaturalist-open-data.s3.amazonaws.com/photos/29817035/original.jpg	https://www.inaturalist.org/photos/29817035					12/31/2018 3:16	Ben P		iNaturalist	http://creativecommons.org/licenses/by/4.0/	Ben P
3325649307	StillImage	image/jpeg	https://inaturalist-open-data.s3.amazonaws.com/photos/29817024/original.jpg	https://www.inaturalist.org/photos/29817024					12/31/2018 3:16	Ben P		iNaturalist	http://creativecommons.org/licenses/by/4.0/	Ben P
3325554430	StillImage	image/jpeg	https://inaturalist-open-data.s3.amazonaws.com/photos/129325183/original.jpg	https://www.inaturalist.org/photos/129325183					4/3/2019 9:26	Célio Moura Neto		iNaturalist	http://creativecommons.org/licenses/by/4.0/	Célio Moura Neto
3320875582	StillImage	image/jpeg	https://inaturalist-open-data.s3.amazonaws.com/photos/138330621/original.jpeg	https://www.inaturalist.org/photos/138330621					8/20/2014 23:29	Patricio Cowper Coles		iNaturalist	http://creativecommons.org/licenses/by/4.0/	Patricio Cowper Coles
3302381603	StillImage	image/jpeg	https://inaturalist-open-data.s3.amazonaws.com/photos/128097986/original.jpg	https://www.inaturalist.org/photos/128097986					5/8/2021 21:14	Breno Farias		iNaturalist	http://creativecommons.org/licenses/by-nc/4.0/	Breno Farias
3302095769	StillImage	image/jpeg	https://inaturalist-open-data.s3.amazonaws.com/photos/131656754/original.jpeg	https://www.inaturalist.org/photos/131656754					5/12/2013 9:35	falcaonaturalista		iNaturalist	http://creativecommons.org/licenses/by-nc/4.0/	falcaonaturalista
3117801670	StillImage	image/jpeg	https://inaturalist-open-data.s3.amazonaws.com/photos/128832302/original.jpeg	https://www.inaturalist.org/photos/128832302					5/25/2019 10:39	ErmersonSharbel		iNaturalist	http://creativecommons.org/licenses/by-nc/4.0/	ErmersonSharbel
3117781633	StillImage	image/jpeg	https://inaturalist-open-data.s3.amazonaws.com/photos/128806312/original.jpg	https://www.inaturalist.org/photos/128806312					5/10/2021 14:56	Quentin Vandemoortele		iNaturalist	http://creativecommons.org/licenses/by-nc/4.0/	Quentin Vandemoortele
3097190318	StillImage	image/jpeg	https://inaturalist-open-data.s3.amazonaws.com/photos/121906930/original.jpeg	https://www.inaturalist.org/photos/121906930					4/16/2021 20:50	Aldana Alvarez Sol		iNaturalist	http://creativecommons.org/licenses/by-nc/4.0/	Aldana Alvarez Sol
3097190318	StillImage	image/jpeg	https://inaturalist-open-data.s3.amazonaws.com/photos/121906873/original.jpeg	https://www.inaturalist.org/photos/121906873					4/16/2021 16:53	Aldana Alvarez Sol		iNaturalist	http://creativecommons.org/licenses/by-nc/4.0/	Aldana Alvarez Sol
3097190318	StillImage	image/jpeg	https://inaturalist-open-data.s3.amazonaws.com/photos/121906903/original.jpeg	https://www.inaturalist.org/photos/121906903					4/16/2021 16:53	Aldana Alvarez Sol		iNaturalist	http://creativecommons.org/licenses/by-nc/4.0/	Aldana Alvarez Sol
3061558597	StillImage	image/jpeg	https://inaturalist-open-data.s3.amazonaws.com/photos/115588511/original.jpeg	https://www.inaturalist.org/photos/115588511					3/11/2021 14:51	Damián Ganime		iNaturalist	http://creativecommons.org/licenses/by-nc/4.0/	Damián Ganime
3061558597	StillImage	image/jpeg	https://inaturalist-open-data.s3.amazonaws.com/photos/115588538/original.jpeg	https://www.inaturalist.org/photos/115588538					3/11/2021 9:51	Damián Ganime		iNaturalist	http://creativecommons.org/licenses/by-nc/4.0/	Damián Ganime
3044717868	StillImage	image/jpeg	https://inaturalist-open-data.s3.amazonaws.com/photos/112671778/original.jpeg	https://www.inaturalist.org/photos/112671778					10/13/2014 21:52	nicochimento		iNaturalist	http://creativecommons.org/licenses/by-nc/4.0/	nicochimento
3044678216	StillImage	image/jpeg	https://inaturalist-open-data.s3.amazonaws.com/photos/114027441/original.jpeg	https://www.inaturalist.org/photos/114027441					10/12/2013 9:32	juanh		iNaturalist	http://creativecommons.org/licenses/by-nc/4.0/	juanh
3044678216	StillImage	image/jpeg	https://inaturalist-open-data.s3.amazonaws.com/photos/114027435/original.jpeg	https://www.inaturalist.org/photos/114027435					10/12/2013 9:31	juanh		iNaturalist	http://creativecommons.org/licenses/by-nc/4.0/	juanh
3044678216	StillImage	image/jpeg	https://inaturalist-open-data.s3.amazonaws.com/photos/114027428/original.jpeg	https://www.inaturalist.org/photos/114027428					10/12/2013 9:31	juanh		iNaturalist	http://creativecommons.org/licenses/by-nc/4.0/	juanh
3039184439	StillImage	image/jpeg	https://inaturalist-open-data.s3.amazonaws.com/photos/48903639/original.jpg	https://www.inaturalist.org/photos/48903639					6/11/2016 8:09	Eduardo		iNaturalist	http://creativecommons.org/licenses/by-nc/4.0/	Eduardo
3039159424	StillImage	image/jpeg	https://inaturalist-open-data.s3.amazonaws.com/photos/48908260/original.jpg	https://www.inaturalist.org/photos/48908260					3/4/2018 11:45	Eduardo		iNaturalist	http://creativecommons.org/licenses/by-nc/4.0/	Eduardo
3031952409	StillImage	image/jpeg	https://inaturalist-open-data.s3.amazonaws.com/photos/29701359/original.jpg	https://www.inaturalist.org/photos/29701359					12/28/2018 17:35	Ben P		iNaturalist	http://creativecommons.org/licenses/by/4.0/	Ben P
3031952409	StillImage	image/jpeg	https://inaturalist-open-data.s3.amazonaws.com/photos/29701344/original.jpg	https://www.inaturalist.org/photos/29701344					12/28/2018 17:35	Ben P		iNaturalist	http://creativecommons.org/licenses/by/4.0/	Ben P
2988505820	StillImage	image/jpeg	https://inaturalist-open-data.s3.amazonaws.com/photos/103396955/original.jpg	https://www.inaturalist.org/photos/103396955					11/6/2020 15:24	Nicolás Amado		iNaturalist	http://creativecommons.org/publicdomain/zero/1.0/	Nicolás Amado
2868135810	StillImage	image/jpeg	https://inaturalist-open-data.s3.amazonaws.com/photos/96658578/original.jpeg	https://www.inaturalist.org/photos/96658578					6/19/2016 18:59	Marcos		iNaturalist	http://creativecommons.org/licenses/by-nc/4.0/	Marcos
2826366539	StillImage	image/jpeg	https://inaturalist-open-data.s3.amazonaws.com/photos/77512761/original.jpg	https://www.inaturalist.org/photos/77512761					6/5/2020 14:11	Quentin Vandemoortele		iNaturalist	http://creativecommons.org/licenses/by-nc/4.0/	Quentin Vandemoortele
2826366539	StillImage	image/jpeg	https://inaturalist-open-data.s3.amazonaws.com/photos/77512758/original.jpg	https://www.inaturalist.org/photos/77512758					6/5/2020 14:10	Quentin Vandemoortele		iNaturalist	http://creativecommons.org/licenses/by-nc/4.0/	Quentin Vandemoortele
2826366539	StillImage	image/jpeg	https://inaturalist-open-data.s3.amazonaws.com/photos/77511031/original.jpg	https://www.inaturalist.org/photos/77511031					6/5/2020 14:11	Quentin Vandemoortele		iNaturalist	http://creativecommons.org/licenses/by-nc/4.0/	Quentin Vandemoortele
2818735418	StillImage	image/jpeg	https://inaturalist-open-data.s3.amazonaws.com/photos/75189105/original.jpeg	https://www.inaturalist.org/photos/75189105					5/20/2020 13:59	Quentin Vandemoortele		iNaturalist	http://creativecommons.org/licenses/by-nc/4.0/	Quentin Vandemoortele
2818724389	StillImage	image/jpeg	https://inaturalist-open-data.s3.amazonaws.com/photos/154550515/original.jpg	https://www.inaturalist.org/photos/154550515					8/19/2021 21:26	Lucas Rubio		iNaturalist	http://creativecommons.org/licenses/by/4.0/	Lucas Rubio
2818585404	StillImage	image/jpeg	https://inaturalist-open-data.s3.amazonaws.com/photos/75189713/original.jpeg	https://www.inaturalist.org/photos/75189713					5/20/2020 16:18	Quentin Vandemoortele		iNaturalist	http://creativecommons.org/licenses/by-nc/4.0/	Quentin Vandemoortele
2540768667	StillImage	image/jpeg	https://inaturalist-open-data.s3.amazonaws.com/photos/58230791/original.jpeg	https://www.inaturalist.org/photos/58230791					4/16/2017 13:42	“Juan de los Zorros”		iNaturalist	http://creativecommons.org/licenses/by-nc/4.0/	“Juan de los Zorros”
2540768667	StillImage	image/jpeg	https://inaturalist-open-data.s3.amazonaws.com/photos/58230942/original.jpeg	https://www.inaturalist.org/photos/58230942					4/16/2017 13:40	“Juan de los Zorros”		iNaturalist	http://creativecommons.org/licenses/by-nc/4.0/	“Juan de los Zorros”
1416237201	StillImage	image/jpeg	http://www.boldsystems.org/pics/SPDAR/LNP-01758_habitus_dorsal_jj_Xenoctenus_sp_IMG_3631+1432923486.JPG	http://bins.boldsystems.org/index.php/Public_RecordView?processid=SPDAR981-15	SPDAR981-15 Dorsal								http://creativecommons.org/licenses/by-nc-sa/4.0/
1416237192	StillImage	image/jpeg	http://www.boldsystems.org/pics/SPDAR/LNP-01766_habitus_dorsal_ff_Xenoctenus_sp_IMG_3618+1432918764.JPG	http://bins.boldsystems.org/index.php/Public_RecordView?processid=SPDAR985-15	SPDAR985-15 Dorsal								http://creativecommons.org/licenses/by-nc-sa/4.0/
1416237188	StillImage	image/jpeg	http://www.boldsystems.org/pics/SPDAR/LNP-01757_habitus_dorsal_jj_Xenoctenus_sp_IMG_3622+1432919076.JPG	http://bins.boldsystems.org/index.php/Public_RecordView?processid=SPDAR982-15	SPDAR982-15 Dorsal								http://creativecommons.org/licenses/by-nc-sa/4.0/
